# EpitoCore: mining conserved epitope vaccine candidates in the core proteome of multiple bacteria strains

**DOI:** 10.1101/864264

**Authors:** T.S. Fiuza, J.P.M.S. Lima, G.A. de Souza

## Abstract

In reverse vaccinology approaches, complete proteomes of bacteria are submitted to multiple computational prediction steps in order to filter proteins that are possible vaccine candidates. Most available tools perform such analysis only in a single strain, or a very limited number of strains. But the vast amount of genomic data had shown that most bacteria contain pangenomes, i.e. their genomic information contains core, conserved genes, and random accessory genes specific to each strain. Therefore, it is of the utmost importance to define core proteins, and also core epitopes, in reverse vaccinology methods. EpitoCore is a decision-tree pipeline developed to fulfill that need. It provides surfaceome prediction of proteins from related strains, defines clusters of core proteins within those, calculate the immunogenicity of such clusters, predicts epitopes for a given set of MHC alleles defined by the user, and then reports if epitopes are located extracellularly and if they are conserved among the core homologues. Pipeline performance is illustrated by mining peptide vaccine candidates in *Mycobacterium avium hominissuis* strains. From a total proteome of approximately 4,800 proteins per strain, EpitoCore mined 103 highly immunogenic core homologues located at cell surface, many of those related to virulence and drug resistance. Conserved epitopes identified among these homologues allows the users to define sets of peptides with potential to immunize the largest coverage of tested HLA alleles using peptide-based vaccines. Therefore, EpitoCore is able to provide automated identification of conserved epitopes in bacterial pangenomic datasets.
