## Supplementary File S3 for "EpitoCore: mining conserved epitope vaccine candidates in the core proteome of multiple bacteria strains"

### Sheet: Set_By_Any_B
Peptide	Allele	Percentile rank	AA start	AA end	Cluster	Outside ratio	Frequency	Promiscuity	Outside	Phenotype frequency (%)*
IAVFLLLRAVPSLRV	HLA-DRB1*01:01	0.01	48	62	25	0.533333	7	3	yes	5.4
DDVRLDAVDAFEGHL	HLA-DRB1*03:01	0.015	335	349	626	1	7	2	yes	13.7
AFGYLLASVASLVVM	HLA-DRB1*07:01	0.02	141	155	308	1	7	1	yes	13.5
IAVFLLLRAVPSLRV	HLA-DRB1*09:01	0.01	48	62	25	0.533333	7	3	yes	6.2
GLFVMFSRMQGGARM	HLA-DRB1*11:01	0.02	127	141	331	0.533333	7	1	yes	11.8
ADLLILPILNIYRKY	HLA-DRB1*12:01	0.01	280	294	96	0.6	7	1	yes	3.9
DDVRLDAVDAFEGHL	HLA-DRB3*01:01	0.01	335	349	626	1	7	2	yes	26.1
IAVFLLLRAVPSLRV	HLA-DRB3*02:02	0.01	48	62	25	0.533333	7	3	yes	34.3
SVFRLFWLLYLGMTF	HLA-DQA1*01:01/DQB1*05:01	0.01	34	48	327	0.533333	7	4	yes	14.6
DDVYLPIAAEAEAAS	HLA-DQA1*03:01/DQB1*03:02	0.015	397	411	414	1	7	1	yes	19
AAGATFIDPIAEHWF	HLA-DQA1*04:01/DQB1*04:02	0.02	179	193	694	1	7	1	yes	12.6
DSNDFFTYYFFLTGI	DPB1*01:01	0.01	123	137	71	0.533333	7	3	yes	16
SVFRLFWLLYLGMTF	DPB1*02:01	0.01	34	48	327	0.533333	7	4	yes	17.5
SVFRLFWLLYLGMTF	DPB1*04:01	0.015	34	48	327	0.533333	7	4	yes	36.2
SVFRLFWLLYLGMTF	DPB1*04:02	0.01	34	48	327	0.533333	7	4	yes	41.6
* According to Greenbaum et al., 2011
